# Visualizing the metazoan proliferation-terminal differentiation decision *in vivo*

**DOI:** 10.1101/2019.12.18.881888

**Authors:** Rebecca C. Adikes, Abraham Q. Kohrman, Michael A. Q. Martinez, Nicholas J. Palmisano, Jayson J. Smith, Taylor N. Medwig-Kinney, Mingwei Min, Maria D. Sallee, Ononnah B. Ahmed, Nuri Kim, Simeiyun Liu, Robert D. Morabito, Nicholas Weeks, Qinyun Zhao, Wan Zhang, Jessica L. Feldman, Michalis Barkoulas, Ariel M. Pani, Sabrina L. Spencer, Benjamin L. Martin, David Q. Matus

## Abstract

Cell proliferation and terminal differentiation are intimately coordinated during metazoan development. Here, we adapt a cyclin-dependent kinase (CDK) sensor to uncouple these cell cycle-associated events live in *C. elegans* and zebrafish. The CDK sensor consists of a fluorescently tagged CDK substrate that steadily translocates from the nucleus to the cytoplasm in response to increasing CDK activity and consequent sensor phosphorylation. We show that the CDK sensor can distinguish cycling cells in G1 from terminally differentiated cells in G0, revealing a commitment point and a cryptic stochasticity in an otherwise invariant *C. elegans* cell lineage. We also derive a predictive model of future proliferation behavior in *C. elegans* and zebrafish based on a snapshot of CDK activity in newly born cells. Thus, we introduce a live-cell imaging tool to facilitate *in vivo* studies of cell cycle control in a wide-range of developmental contexts.
