## Supplementary material for "Visualizing the metazoan proliferation-terminal differentiation decision *in vivo*": TableS1

### Sheet: Figure1
Figure 1H cdk-1 RNAi Sex Myoblasts
	DQM 543 (rps-27>DHB::2xmK2)
DQM 298 (rps-27>DHB::GFP)	2e-08
Figure 1H Sex Myoblasts
	DQM 298 (rps-27>DHB::GFP) G1	DQM 543 (rps-27>DHB::2xmK2) Peak G2	DQM 543 (rps-27>DHB::2xmK2) G1
DQM 298 (rps-27>DHB::GFP) Peak G2	0	7e-08	1.45e-06
DQM 298 (rps-27>DHB::GFP) G1	1	0	1.3e-07
DQM 543 (rps-27>DHB::2xmK2) Peak G2	-1	1	1.69e-06
Figure 1J Sex Myoblasts
	DQM 662 (rps-27>DHB::2xmK2; PCN-1) S
DQM 662 (rps-27>DHB::2xmK2; PCN-1) G1	0.0050006

### Sheet: Figure 2
Figure 2G HS CKI-1
	SM HS DQM 394 (rps-0>DHB::mK2)	SM DQM 406 (hs>CKI-1::BFP rps-0>DHB::mK2)	Uterine HS DQM 406 (hs>CKI-1::BFP rps-0>DHB::mK2)	Uterine HS DQM 394 (rps-0>DHB::mK2)	Uterine DQM 406 (hs>CKI-1::BFP rps-0>DHB::mK2)
SM HS DQM 406 (hs>CKI-1::BFP rps-0>DHB::mK2)	0	0	0.17478	-1	-1
SM HS DQM 394 (rps-0>DHB::mK2)	1	0.83069	-1	0.052158	-1
SM DQM 406 (hs>CKI-1::BFP rps-0>DHB::mK2)	-1	1	-1	-1	0.72112
Uterine HS DQM 406 (hs>CKI-1::BFP rps-0>DHB::mK2)	-1	-1	1	0	0
Uterine HS DQM 394 (rps-0>DHB::mK2)	-1	-1	-1	1	0.0003571

### Sheet: Figure 4
Figure 4F GFP::CKI-1																				Figure 4H HS CK!-1
			Undifferentiated						Differentited Normal					Differentiated Early								Uterine
			A	B	C	D	E	F	AA	BB	CC	EE	FF	A_Early	B_Early	C_Eearly	E_Early	F_Early				HEAT SHOCK hs>CKI-1::BFP rps0>DHB::mK2	hs>CKI-1::BFP rps0>DHB::mK2
	Undifferentiaed	A	1	4.335e-05	0.15865	0	8.6e-07	0	0	-1	-1	-1	-1	0.051356	-1	-1	-1	-1			HEAT SHOCK hs>CKI-1::BFP rps0>DHB::mK2	0	0
		B	-1	1	0.2829	0.0074874	0.395	0.21055	-1	0	-1	-1	-1	-1	0.22424	-1	-1	-1			HEAT SHOCK rps0>DHB::mK	1	0.0003571
		C	-1	-1	1	1.5e-06	0.17691	0.030917	-1	-1	0.04679	-1	-1	-1	-1	0.016535	-1	-1
		D	-1	-1	-1	1	0	0.21169	2.086e-05	0	0.67055	0	0	0.58458	0.51931	0	0.74999	0
		E	-1	-1	-1	-1	1	0.0065669	-1	-1	-1	0	-1	-1	-1	-1	0.35068	-1
		F	-1	-1	-1	-1	-1	1	-1	-1	-1	-1	6.49e-06	-1	-1	-1	-1	4.85e-06
	Normal	AA	-1	-1	-1	-1	-1	-1	1	0	0.74471	0.27882	0.00011868	0.78948	-1	-1	-1	-1
		BB	-1	-1	-1	-1	-1	-1	-1	1	0.11225	0	0.42985	-1	0.0001119	-1	-1	-1
		CC	-1	-1	-1	-1	-1	-1	-1	-1	1	0.52066	0.10854	-1	-1	0.05459	-1	-1
		EE	-1	-1	-1	-1	-1	-1	-1	-1	-1	1	0.00013444	-1	-1	-1	0.18372	-1
		FF	-1	-1	-1	-1	-1	-1	-1	-1	-1	-1	1	-1	-1	-1	-1	0.64381
	Early	A_Early												1	0.75981	0.048712	0.39992	0.22008
		B_Early												-1	1	4.115e-05	0.55907	0.00029244
		C_Eearly												-1	-1	1	0.13114	0
		E_Early												-1	-1	-1	1	0.059434
		F_Early												-1	-1	-1	-1	1

### Sheet: Figure 5
Figure 5D
G2 to Anaphase					Post Anaphase
	C	D	Dividing D			C	D	Dividing D
C	1	9.3e-07	0.63938		C	1	0.0014182	0.47565
D		1	0.00024115		D		1	0.0040731
Dividing D			1		Dividing D			1

### Sheet: Figure 6
Figure 6C		DHB-mSC G2	DHB-mSC G1	DHB-mNG G2	DHB-mNG G1	DHB-mSC S (38.5 min)
	DHB-mSC G2	1	0	7.008e-05
	DHB-mSC G1		1		0.0034247	2e-08
	DHB-mNG G2			1	1.9e-07
Figure 6F	Tailbud
		DHB-mSC
	DHB-mNG	0.10055
Figure 6H
		24hpf P.Somite		Muscle
		DHB-mNG	DHB-mSC	DHB-mNG	DHB-mSC
	24hpf p.somite DHB-mNG	1	0.2344	0
	24hpf p.somite DHB-mSC		1		0
	muscle DHB-mNG			1	0.065095
	muscle DHB-mSC				1
Figure 6J
		24hpf NPCs DHB- mNG	24hpf NPCs DHB- mSC	Epidermis DHB-mNG	Epidermis DHB-mSc
	24hpf NPCs DHB- mNG	1	0.57776	0	0
	24hpf NPCs DHB- mSC	-1	1	0	0
	Epidermis DHB-mNG	-1	-1	1	0.00017074
	Epidermis DHB-mSc	-1	-1	-1	1
Figure 6J
	DHB-mNG	90% NPCs	18s NPCs	24hpf NPCs	Epidermis
	90% NPCs	1	0.44378	0.013557	0
	18s NPCs		1	0.00050146	0
	24hpf NPCs			1	0
	Epidermis				1

### Sheet: Figure S1
Figure S1G
			rps-27>DHB::GFP						rps-0>DHB::2xmK2
			G2 VPC	G2 SM	G2 Uterine	G1 VPC	G1 SM	G1 Uterine	G2 VPC	G2 SM	G2 Uterine	G1 VPC	G1 SM	G1 Uterine
	rps-27>DHB::GFP	G2 VPC	1	0.88157	0.97971	0	-1	-1	0	-1	-1	0	-1	-1
		G2 SM	-1	1	0.88216	-1	0	-1	-1	7e-08	-1	-1	1.45e-06	-1
		G2 Uterine	-1	-1	1	-1	-1	0	-1	-1	5.4e-07	-1	-1	0.00014841
		G1 VPC	-1	-1	-1	1	0	0	0	-1	-1	1.25e-06	-1	-1
		G1 SM	-1	-1	-1	-1	1	0.0038035	-1	0	-1	-1	1.3e-07	-1
		G1 Uterine	-1	-1	-1	-1	-1	1	-1	-1	0	-1	-1	0
	rps-0>DHB::2xmK2	G2 VPC	-1	-1	-1	-1	-1	-1	1	0.0018602	0.023144	0	-1	-1
		G2 SM	-1	-1	-1	-1	-1	-1	-1	1	0.45212	-1	1.69e-06	-1
		G2 Uterine	-1	-1	-1	-1	-1	-1	-1	-1	1	-1	-1	0
		G1 VPC	-1	-1	-1	-1	-1	-1	-1	-1	-1	1	0.00037702	1e-08
		G1 SM	-1	-1	-1	-1	-1	-1	-1	-1	-1	-1	1	0.016824
		G1 Uterine	-1	-1	-1	-1	-1	-1	-1	-1	-1	-1	-1	1
Figure S1 K
			VPC		SM		Uterine
			S phase	G1	S phase	G1	G1	S Phase
	VPC	S phase	1	5.8e-07	0.16622	-1	-1	0.84248
		G1	-1	1	-1	1.63e-06	1e-08	-1
	SM	S phase	0.16627	-1	1	0.0050006	-1	0.098308
		G1	-1	1.63e-06	-1	1	0.00025956	-1
	Uterine	G1	-1	1e-08	-1	0.00026022	1	0.031686
		S Phase	0.84247	-1	0.098365	-1	-1	1

### Sheet: Figure S2 
Figure S2 A-C
		TWO	FOUR	EIGHT
	TWO	1	0.15768	0.00033002
	FOUR	-1	1	4.95e-06
	EIGHT	-1	-1	1
Figure S2 D
		PRETERM	TERM
	PRETERM	1	0
	TERM	-1	1
Figure S2 G-M
			D VS C		D VS AABBCCEEFF		D VS ABCEF		AB vs A+B		CD VS C VS D			C vs ABEF		EF vs E+F
			D	C	D	AABBCCEEFF	D	ABCEF	AB	A+B	CD	C	D	C	ABEF	EF	E+F
	D VS C	D	1	0.001168	-1	-1	-1	-1	-1	-1	-1	-1	-1	-1	-1	-1	-1
		C	-1	1	-1	-1	-1	-1	-1	-1	-1	-1	-1	-1	-1	-1	-1
	D VS AABBCCEEFF	D	-1	-1	1	0.018679	-1	-1	-1	-1	-1	-1	-1	-1	-1	-1	-1
		AABBCCEEFF	-1	-1	-1	1	-1	-1	-1	-1	-1	-1	-1	-1	-1	-1	-1
	D VS ABCEF	D	-1	-1	-1	-1	1	0	-1	-1	-1	-1	-1	-1	-1	-1	-1
		ABCEF	-1	-1	-1	-1	-1	1	-1	-1	-1	-1	-1	-1	-1	-1	-1
	AB vs A+B	AB	-1	-1	-1	-1	-1	-1	1	0.10232	-1	-1	-1	-1	-1	-1	-1
		A+B	-1	-1	-1	-1	-1	-1	-1	1	-1	-1	-1	-1	-1	-1	-1
	CD VS C VS D	CD	-1	-1	-1	-1	-1	-1	-1	-1	1	0.0032928	0.00019372	-1	-1	-1	-1
		C	-1	-1	-1	-1	-1	-1	-1	-1	-1	1	0.0029868	-1	-1	-1	-1
		D	-1	-1	-1	-1	-1	-1	-1	-1	-1	-1	1	-1	-1	-1	-1
	C vs ABEF	C	-1	-1	-1	-1	-1	-1	-1	-1	-1	-1	-1	1	0.30223	-1	-1
		ABEF	-1	-1	-1	-1	-1	-1	-1	-1	-1	-1	-1	-1	1	-1	-1
	EF vs E+F	EF	-1	-1	-1	-1	-1	-1	-1	-1	-1	-1	-1	-1	-1	1	0.042044
		E+F	-1	-1	-1	-1	-1	-1	-1	-1	-1	-1	-1	-1	-1	-1	1

### Sheet: Figure S5
Figure S5D
	TBpalbo	TBcontrol	PFSpalbo	PFScontrol
TBpalbo	1	6e-08	0.00092
TBcontrol		1		0.014296
PFSpalbo			1	3.024e-05
PFScontrol				1
